# Genome-wide consensus transcriptional signatures identify synaptic pruning linking Alzheimer’s disease and epilepsy

**DOI:** 10.1101/2024.10.28.618752

**Authors:** Huihong Li, Zhiran Xie, Yuxuan Tian, Ruoyin Zhou, Yaxi Yang, Bingying Lin, Si Chen, Jie Wu, Zihan Deng, Jianwei Li, Mingjie Chen, Xueke Liu, Yushan Sun, Bing Huang, Naili Wei, Xiaoyu Ji

**Author notes:** **Corresponding authors** Contact: Dr. Xiaoyu Ji.

## Abstract

Alzheimer’s disease (AD) and epilepsy (EP) share a complex bidirectional relationship, yet the molecular mechanisms underlying their comorbidity remain insufficiently explored. To identify potential transcriptional programs across animal models and human patients with AD and EP, we conducted a comprehensive genome-wide transcriptomic analysis. Our investigation included mouse models of temporal lobe epilepsy (pilocarpine- and kainic acid-induced; n = 280), AD transgenic models (7 transgenic models expressing human tau or amyloid pathology; n = 257), and performed cross-species validation in human cohorts (EP: n = 182; AD: n = 301). We identified a highly conserved immune-related module across all models and patient cohorts. The hub consensus signatures of this module were centered around a microglial synaptic pruning pathway involving *TYROBP*, *TREM2*, and *C1Q* complement components. Gene regulatory network analysis identified *TYROBP* as the key upstream hub signature. These signatures showed consistent up-regulation in both conditions and strong diagnostic potential. Differential expression analyses revealed their predominant expression in specific microglial subpopulations associated with complement-mediated synaptic pruning and immune activation. Neural circuit modeling further demonstrates the asymmetric sensitivity of synaptic pruning to network dynamics. Loss of inhibitory synapses has a disproportionately significant impact on neural network excitation/inhibition balance and synchronization. Our findings support microglial complement-mediated synaptic pruning as a conserved central pathway linking neurodegeneration to epileptogenesis, suggesting a promising therapeutic target for AD and EP comorbidity.

**Graphic abstract:** 

**Highlights:**

- Genome-wide transcriptomic analysis across epilepsy (EP) and Alzheimer’s disease (AD) models and patients identified a conserved immune module.
- The *TYROBP-TREM2-C1Q* microglial synaptic pruning pathway was identified as a central consensus signature across model and patient cohorts.
- Consensus signatures possess potential diagnostic utility in AD and EP patients, with predominant expression in specific microglial subpopulations
- Neural circuit modeling demonstrates the asymmetric effects of synaptic pruning, whereby loss of inhibitory synapses disproportionately disrupts the E/I balance, leading to increased network synchronization.
