## Supplementary material for "Genome-wide consensus transcriptional signatures identify synaptic pruning linking Alzheimer’s disease and epilepsy": Table S1

### Sheet: QC
Sample	Total reads	Reads Pass Fastp	reads Pass ribodetector	Total alignments	Successfully assigned alignments	Tag/Age	Group	dataset	Note
ERR1779294	49428506	35607294	35160037	77342946	59862215 (77.4%)	Control_mice_1	WT	EP
ERR1779295	23651569	18347884	18062406	39777826	30648144 (77.0%)	Control_mice_10_2	WT	EP
ERR1779296	24021151	20672819	20427376	44404512	35167045 (79.2%)	Control_mice_100	WT	EP
ERR1779297	54775471	39856124	38513528	84831457	65209373 (76.9%)	Control_mice_11_2	WT	EP
ERR1779298	36740695	31238290	30803900	66868778	52856957 (79.0%)	Control_mice_12	WT	EP
ERR1779299	32525445	27281370	26879365	58766488	45811031 (78.0%)	Control_mice_13	WT	EP
ERR1779300	52857164	40749940	40369109	87835691	69344522 (78.9%)	Control_mice_14	WT	EP
ERR1779301	54593682	41992781	41595050	90482195	71556865 (79.1%)	Control_mice_15	WT	EP
ERR1779302	33797109	27605976	27221961	59023584	46984187 (79.6%)	Control_mice_16	WT	EP
ERR1779303	36440559	28750218	28448692	61813553	48919720 (79.1%)	Control_mice_17	WT	EP
ERR1779304	38388165	31762617	31445367	68499854	54000891 (78.8%)	Control_mice_18	WT	EP
ERR1779305	61162503	48683242	48274086	105144441	82608289 (78.6%)	Control_mice_19	WT	EP
ERR1779306	29102573	21295537	21025823	46053300	35999382 (78.2%)	Control_mice_2	WT	EP
ERR1779307	17265165	14012365	13833206	30140152	23755818 (78.8%)	Control_mice_20	WT	EP
ERR1779308	66153471	52308217	51742656	112685651	88827069 (78.8%)	Control_mice_21	WT	EP
ERR1779309	30032219	25794024	25559094	55518151	43793304 (78.9%)	Control_mice_22	WT	EP
ERR1779310	34162136	29094798	28847035	62715254	49920831 (79.6%)	Control_mice_23	WT	EP
ERR1779311	44670618	35603497	35099301	76775707	60159667 (78.4%)	Control_mice_24	WT	EP
ERR1779312	43328767	34664244	34237911	74482475	58950583 (79.1%)	Control_mice_25	WT	EP
ERR1779313	55852089	45916592	45503730	98460628	78994186 (80.2%)	Control_mice_26	WT	EP
ERR1779314	29553557	25111658	24868743	53979492	43101178 (79.8%)	Control_mice_27	WT	EP
ERR1779315	36971161	30328319	29978281	65174303	51847226 (79.6%)	Control_mice_28	WT	EP
ERR1779316	36956218	29392624	28883091	62835606	49702617 (79.1%)	Control_mice_29	WT	EP
ERR1779317	56050438	40446349	40052011	87661907	68549247 (78.2%)	Control_mice_3	WT	EP
ERR1779318	47827593	35813995	35289759	76946161	60474880 (78.6%)	Control_mice_30	WT	EP
ERR1779319	29283541	25440106	25183621	54638493	43426378 (79.5%)	Control_mice_31	WT	EP
ERR1779320	53626383	39190916	38782683	85134930	65919391 (77.4%)	Control_mice_32	WT	EP
ERR1779321	9587700	6973301	6899939	15194078	11601599 (76.4%)	Control_mice_33_1	WT	EP	Exclude from analysis accroding to the note of dataset
ERR1779322	5282590	4841967	4779187	10513142	8134994 (77.4%)	Control_mice_33_2	WT	EP	Exclude from analysis accroding to the note of dataset
ERR1779323	51115871	33991520	33473505	73430293	55990704 (76.3%)	Control_mice_34	WT	EP
ERR1779324	12981916	6057897	5976432	13202633	9440932 (71.5%)	Control_mice_35_1	WT	EP	Exclude from analysis accroding to the note of dataset
ERR1779325	17453434	10721314	10563160	23383538	17557862 (75.1%)	Control_mice_35_2	WT	EP	Exclude from analysis accroding to the note of dataset
ERR1779326	58354025	46079508	45480496	99031940	77291990 (78.0%)	Control_mice_35_3	WT	EP
ERR1779327	8875388	4046277	4008743	8798818	6467330 (73.5%)	Control_mice_36_1	WT	EP	Exclude from analysis accroding to the note of dataset
ERR1779328	8522623	5408934	5352692	11799184	9089226 (77.0%)	Control_mice_36_2	WT	EP	Exclude from analysis accroding to the note of dataset
ERR1779329	28233881	23115736	22883429	49786258	39615755 (79.6%)	Control_mice_36_3	WT	EP
ERR1779330	52983250	39684658	39139750	85157090	67067646 (78.8%)	Control_mice_37	WT	EP
ERR1779331	75749571	55977017	55516608	120421699	95806388 (79.6%)	Control_mice_38	WT	EP
ERR1779332	35200459	28889735	28757950	62700811	49850023 (79.5%)	Control_mice_39	WT	EP
ERR1779333	41675331	30443879	30027942	65850738	51218299 (77.8%)	Control_mice_4	WT	EP
ERR1779334	55288197	44992088	44451947	96474452	76787909 (79.6%)	Control_mice_40	WT	EP
ERR1779335	26557175	18734116	18647801	40611062	31796387 (78.3%)	Control_mice_41_1	WT	EP	Exclude from analysis accroding to the note of dataset
ERR1779336	35978793	29543398	29403175	63622936	50855809 (79.9%)	Control_mice_41_2	WT	EP
ERR1779337	59988646	41050078	40797702	89389832	69452228 (77.7%)	Control_mice_42_1	WT	EP	Exclude from analysis accroding to the note of dataset
ERR1779338	86451109	65954743	65554743	142425234	113203419 (79.5%)	Control_mice_42_2	WT	EP
ERR1779339	45787752	33276502	33073950	71795375	56575820 (78.8%)	Control_mice_43	WT	EP
ERR1779340	22220986	16534273	16411602	36005872	27791284 (77.2%)	Control_mice_44	WT	EP
ERR1779341	24823332	16523392	16446848	35920640	27688197 (77.1%)	Control_mice_45_1	WT	EP	Exclude from analysis accroding to the note of dataset
ERR1779342	48874213	39903498	39720709	85909506	68583173 (79.8%)	Control_mice_45_2	WT	EP
ERR1779343	14975208	10611512	10551850	23140945	17710953 (76.5%)	Control_mice_46_1	WT	EP	Exclude from analysis accroding to the note of dataset
ERR1779344	28448818	23563471	23425848	50854621	40190069 (79.0%)	Control_mice_46_2	WT	EP
ERR1779345	22921284	18804666	18711000	40604526	31683244 (78.0%)	Control_mice_47	WT	EP
ERR1779346	67684816	52545901	52141389	112740176	90356540 (80.1%)	Control_mice_48	WT	EP
ERR1779347	31679846	23889038	23735420	51685584	40288838 (77.9%)	Control_mice_49	WT	EP
ERR1779348	24254603	21190155	20925919	45406396	36109870 (79.5%)	Control_mice_5	WT	EP
ERR1779349	73417532	53078578	52654039	114534378	89537085 (78.2%)	Control_mice_50	WT	EP
ERR1779350	33815319	25739870	25522428	55476467	43595499 (78.6%)	Control_mice_51	WT	EP
ERR1779351	71991774	51866383	50868955	110277220	87256204 (79.1%)	Control_mice_52	WT	EP
ERR1779352	62121886	48732885	48423413	104780481	83164974 (79.4%)	Control_mice_53	WT	EP
ERR1779353	66591336	51926743	51573801	111765062	88356813 (79.1%)	Control_mice_54	WT	EP
ERR1779354	28277027	20312769	20120352	44156351	33598335 (76.1%)	Control_mice_55	WT	EP
ERR1779355	56210622	39732133	39397607	86126934	65954320 (76.6%)	Control_mice_56	WT	EP
ERR1779356	4151526	2377716	2363292	5191013	3558081 (68.5%)	Control_mice_57_1	WT	EP	Exclude from analysis due to Per Base Sequence Content Warm
ERR1779357	53746832	41164903	40791740	88491312	69604818 (78.7%)	Control_mice_57_2	WT	EP
ERR1779358	1210838	779643	774668	1714290	1231936 (71.9%)	Control_mice_58_1	WT	EP	Exclude from analysis due to Per Base Sequence Content Warm
ERR1779359	35628593	27660809	27406846	59643374	46713666 (78.3%)	Control_mice_58_2	WT	EP
ERR1779360	44790886	34062925	33760682	73806640	56311096 (76.3%)	Control_mice_59	WT	EP	Exclude from analysis due to Sequence Quality Fail
ERR1779361	49450208	38604394	38129805	83234450	65691852 (78.9%)	Control_mice_6	WT	EP
ERR1779362	19562010	15494501	15327937	33553668	25997617 (77.5%)	Control_mice_60	WT	EP	Exclude from analysis due to Sequence Quality Fail
ERR1779363	16418516	14117443	13951997	30377327	23977527 (78.9%)	Control_mice_61	WT	EP
ERR1779364	52769458	43236318	42829582	92551724	73919730 (79.9%)	Control_mice_62	WT	EP
ERR1779365	8003906	5934248	5875938	13016725	9860720 (75.8%)	Control_mice_63_1	WT	EP	Exclude from analysis accroding to the note of dataset
ERR1779366	27376993	23508561	23246149	50522182	39928758 (79.0%)	Control_mice_63_2	WT	EP
ERR1779367	9605025	6962352	6827973	15347381	11319885 (73.8%)	Control_mice_64_1	WT	EP	Exclude from analysis accroding to the note of dataset
ERR1779368	33250319	27685853	27140284	59580248	46335321 (77.8%)	Control_mice_64_2	WT	EP
ERR1779369	71635963	56136309	55451625	120598626	94383791 (78.3%)	Control_mice_65	WT	EP
ERR1779370	49887421	40392580	39942412	86431576	68801480 (79.6%)	Control_mice_66	WT	EP
ERR1779371	36539492	29986783	29724249	64487615	51199814 (79.4%)	Control_mice_67	WT	EP
ERR1779372	47572658	38413229	38030096	82397899	65526420 (79.5%)	Control_mice_68	WT	EP
ERR1779373	83767365	61399953	60820346	132248516	103073498 (77.9%)	Control_mice_69	WT	EP
ERR1779374	34696850	27360985	27002327	58831087	46235971 (78.6%)	Control_mice_7	WT	EP
ERR1779375	25268601	19435969	19165200	41969826	32264775 (76.9%)	Control_mice_70	WT	EP
ERR1779376	17677196	15351931	15215713	33173705	26004870 (78.4%)	Control_mice_71	WT	EP
ERR1779377	19442518	17048258	16906760	37104506	29028599 (78.2%)	Control_mice_72	WT	EP
ERR1779378	35042050	28249786	27986367	62020501	47319439 (76.3%)	Control_mice_73	WT	EP
ERR1779379	39006147	29754458	29584100	64029876	51581471 (80.6%)	Control_mice_74	WT	EP
ERR1779380	50246532	38932922	38630271	84452035	66057997 (78.2%)	Control_mice_75	WT	EP
ERR1779381	54699231	41900744	41714896	91078143	71363427 (78.4%)	Control_mice_76	WT	EP
ERR1779382	53312651	40922475	40634275	88478758	69791738 (78.9%)	Control_mice_77	WT	EP
ERR1779383	62372599	46668407	46197592	100810152	78672678 (78.0%)	Control_mice_78	WT	EP
ERR1779384	21799867	17273419	17118724	37467752	29103806 (77.7%)	Control_mice_79	WT	EP
ERR1779385	23590142	19996039	19801881	43061407	34055297 (79.1%)	Control_mice_8	WT	EP
ERR1779386	32400733	24894119	24645773	53840854	42098811 (78.2%)	Control_mice_80	WT	EP
ERR1779387	28979277	24167997	23958019	52521661	40759052 (77.6%)	Control_mice_81	WT	EP
ERR1779388	24731816	20555417	20332294	44456961	34444485 (77.5%)	Control_mice_82	WT	EP
ERR1779389	35332458	29913493	29700463	64503049	50402288 (78.1%)	Control_mice_83	WT	EP
ERR1779390	32120154	27265525	27018382	58765487	46824089 (79.7%)	Control_mice_84	WT	EP
ERR1779391	39989720	33955907	33660206	73260673	58300575 (79.6%)	Control_mice_85	WT	EP
ERR1779392	59369461	48913512	48358540	104915382	83956511 (80.0%)	Control_mice_86	WT	EP
ERR1779393	58642202	47760127	47390966	102934716	81929438 (79.6%)	Control_mice_87	WT	EP
ERR1779394	30721474	25373763	24983559	55892261	42045059 (75.2%)	Control_mice_88	WT	EP	Exclude from analysis according to PCA
ERR1779395	63877024	51310713	50827851	110336349	87701698 (79.5%)	Control_mice_89	WT	EP
ERR1779396	22793027	15521438	14892597	31888028	23057557 (72.3%)	Control_mice_9	WT	EP	Exclude from analysis according to PCA
ERR1779397	5210552	4578515	4542695	9947427	7819749 (78.6%)	Control_mice_90	WT	EP	Exclude from analysis accroding to the note of dataset
ERR1779398	67404459	53920922	53315425	115688763	91906467 (79.4%)	Control_mice_91	WT	EP
ERR1779399	58504249	45049383	43448182	94596477	73966709 (78.2%)	Control_mice_92	WT	EP
ERR1779400	35799233	27932788	27566297	60244816	47253344 (78.4%)	Control_mice_93	WT	EP
ERR1779401	53133935	40064315	39537257	86261547	67926718 (78.7%)	Control_mice_94	WT	EP
ERR1779402	42921978	33387513	33001029	71710955	56646499 (79.0%)	Control_mice_95	WT	EP
ERR1779403	33111810	25941350	25595847	55905723	43906628 (78.5%)	Control_mice_96	WT	EP
ERR1779404	28897590	23633298	23305846	50854167	39905806 (78.5%)	Control_mice_97	WT	EP	Exclude from analysis due to Sequence Quality Fail
ERR1779405	48599851	39010440	38471650	83761376	66191672 (79.0%)	Control_mice_98	WT	EP	Exclude from analysis due to Sequence Quality Fail
ERR1779406	36832131	30671360	30360549	65639677	52829387 (80.5%)	Control_mice_99	WT	EP
ERR1779407	53458046	39094051	38707050	84719326	66326362 (78.3%)	Epileptic_mice_1	EP	EP
ERR1779408	63502497	51807193	51328222	111165006	88936028 (80.0%)	Epileptic_mice_10	EP	EP
ERR1779409	80041118	64993476	64346708	138623293	111421478 (80.4%)	Epileptic_mice_100	EP	EP
ERR1779410	37677084	28748956	28454190	62206586	48704892 (78.3%)	Epileptic_mice_11_2	EP	EP	Exclude from analysis according to PCA
ERR1779411	59180968	44609069	44182283	96138768	75398670 (78.4%)	Epileptic_mice_12_2	EP	EP
ERR1779412	28163747	24494002	24185279	52578828	41502361 (78.9%)	Epileptic_mice_13	EP	EP
ERR1779413	30158446	25614042	25316038	55017041	43575169 (79.2%)	Epileptic_mice_14	EP	EP
ERR1779414	29085081	23119008	22866781	50049937	38979041 (77.9%)	Epileptic_mice_15	EP	EP
ERR1779415	39342138	30941984	30595444	66635381	52443031 (78.7%)	Epileptic_mice_16	EP	EP
ERR1779416	47905617	38173128	37774251	82027230	65290545 (79.6%)	Epileptic_mice_17	EP	EP
ERR1779417	66607117	52704508	52343904	113528020	89936621 (79.2%)	Epileptic_mice_18	EP	EP
ERR1779418	34329245	28769612	28425779	61638268	48763478 (79.1%)	Epileptic_mice_19	EP	EP
ERR1779419	20195842	15023321	14705011	32497478	24964544 (76.8%)	Epileptic_mice_2	EP	EP	Exclude from analysis according to PCA
ERR1779420	24069722	19859204	19612689	42812029	33424966 (78.1%)	Epileptic_mice_20	EP	EP
ERR1779421	40185256	32527914	32079263	70072863	54161031 (77.3%)	Epileptic_mice_21	EP	EP	Exclude from analysis according to PCA
ERR1779422	54275889	43702414	43299885	94289667	73890949 (78.4%)	Epileptic_mice_22	EP	EP
ERR1779423	36812517	30660789	30113637	65510435	51104293 (78.0%)	Epileptic_mice_23	EP	EP
ERR1779424	48976052	40435576	40039760	87453082	67792513 (77.5%)	Epileptic_mice_24	EP	EP
ERR1779425	44377640	35995655	35579498	77652686	61122155 (78.7%)	Epileptic_mice_25	EP	EP
ERR1779426	41385632	33921867	33626845	73150806	58205706 (79.6%)	Epileptic_mice_26	EP	EP
ERR1779427	26503782	22585274	22344541	48486216	38588572 (79.6%)	Epileptic_mice_27	EP	EP
ERR1779428	46573787	38354474	37851868	82261613	64966784 (79.0%)	Epileptic_mice_28	EP	EP	Exclude from analysis according to PCA
ERR1779429	55507855	44384437	43767018	95043666	75308449 (79.2%)	Epileptic_mice_29	EP	EP
ERR1779430	26895139	20445146	20218520	44429174	34366842 (77.4%)	Epileptic_mice_3	EP	EP
ERR1779431	46961244	38019091	37647632	81665675	64887104 (79.5%)	Epileptic_mice_30	EP	EP
ERR1779432	31067748	22991866	22636751	49699663	38767477 (78.0%)	Epileptic_mice_31	EP	EP
ERR1779433	35052999	26177099	25807044	56605782	44152674 (78.0%)	Epileptic_mice_32	EP	EP
ERR1779434	21658033	15131342	15015754	33010214	25351699 (76.8%)	Epileptic_mice_33	EP	EP
ERR1779435	56026915	37409832	36995820	81292775	62264996 (76.6%)	Epileptic_mice_34	EP	EP
ERR1779436	21566510	9478098	9328257	20731858	14613339 (70.5%)	Epileptic_mice_35_1	EP	EP	Exclude from analysis accroding to the note of dataset
ERR1779437	25312153	14923973	14671951	32664838	24234471 (74.2%)	Epileptic_mice_35_2	EP	EP	Exclude from analysis accroding to the note of dataset
ERR1779438	69284402	53141274	52347392	114346035	88585671 (77.5%)	Epileptic_mice_35_3	EP	EP
ERR1779439	12280684	5585261	5556919	12270318	8714247 (71.0%)	Epileptic_mice_36_1	EP	EP	Exclude from analysis accroding to the note of dataset
ERR1779440	16731577	10036138	9981899	22094449	16492514 (74.6%)	Epileptic_mice_36_2	EP	EP	Exclude from analysis accroding to the note of dataset
ERR1779441	44241888	35524911	35320861	76995006	59566887 (77.4%)	Epileptic_mice_36_3	EP	EP
ERR1779442	14806442	11914372	11808482	25766648	20328820 (78.9%)	Epileptic_mice_37	EP	EP
ERR1779443	50573568	39197059	38926769	84601267	67487757 (79.8%)	Epileptic_mice_38	EP	EP
ERR1779444	79895058	63366036	62714409	136305870	108234914 (79.4%)	Epileptic_mice_39	EP	EP
ERR1779445	38143116	28290019	27981295	61301001	47814013 (78.0%)	Epileptic_mice_4	EP	EP
ERR1779446	29020491	24544657	24385604	53128504	41933986 (78.9%)	Epileptic_mice_40	EP	EP
ERR1779447	30178269	21010613	20739258	45201288	35281396 (78.1%)	Epileptic_mice_41_1	EP	EP	Exclude from analysis accroding to the note of dataset
ERR1779448	48928694	39231879	38764491	83879176	66956942 (79.8%)	Epileptic_mice_41_2	EP	EP
ERR1779449	25189274	17657794	17587075	38429598	30053770 (78.2%)	Epileptic_mice_42_1	EP	EP	Exclude from analysis accroding to the note of dataset
ERR1779450	31817291	25870088	25763232	55955904	44652048 (79.8%)	Epileptic_mice_42_2	EP	EP
ERR1779451	40381931	29076448	28947838	63134549	49401478 (78.2%)	Epileptic_mice_43	EP	EP
ERR1779452	51195399	37041292	36802550	80188970	62181844 (77.5%)	Epileptic_mice_44	EP	EP
ERR1779453	33812026	22860184	22732323	49619729	38446508 (77.5%)	Epileptic_mice_45_1	EP	EP	Exclude from analysis accroding to the note of dataset
ERR1779454	54132452	43779767	43529997	94080934	75382641 (80.1%)	Epileptic_mice_45_2	EP	EP
ERR1779455	36125734	24654627	24564208	53668109	41222700 (76.8%)	Epileptic_mice_46_1	EP	EP	Exclude from analysis accroding to the note of dataset
ERR1779456	60071474	47738900	47560332	102936434	81511374 (79.2%)	Epileptic_mice_46_2	EP	EP
ERR1779457	59474756	47504237	47260595	102110737	80570832 (78.9%)	Epileptic_mice_47	EP	EP
ERR1779458	44822762	36419702	36258017	78292518	61753818 (78.9%)	Epileptic_mice_48	EP	EP
ERR1779459	20116213	15448585	15340034	33619374	25874078 (77.0%)	Epileptic_mice_49_1	EP	EP	Exclude from analysis accroding to the note of dataset
ERR1779460	20116213	15448585	15340034	33619430	25874065 (77.0%)	Epileptic_mice_49_2	EP	EP	Exclude from analysis accroding to the note of dataset
ERR1779461	89071808	74481125	73968665	160164524	127530197 (79.6%)	Epileptic_mice_49_3	EP	EP
ERR1779462	54248542	45453594	45101959	97815600	77991922 (79.7%)	Epileptic_mice_5	EP	EP
ERR1779463	54442699	40050885	39776086	86608729	66986615 (77.3%)	Epileptic_mice_50_1	EP	EP	Exclude from analysis accroding to the note of dataset
ERR1779464	54442699	40050885	39776086	86608744	66986598 (77.3%)	Epileptic_mice_50_2	EP	EP
ERR1779465	57280105	42340091	41978045	91505534	71954381 (78.6%)	Epileptic_mice_51	EP	EP
ERR1779466	24994721	19018760	18883304	41064392	32581972 (79.3%)	Epileptic_mice_52	EP	EP
ERR1779467	16651311	13718503	13607578	29541323	23240939 (78.7%)	Epileptic_mice_53_1	EP	EP	Exclude from analysis accroding to the note of dataset
ERR1779468	57211226	49034490	48633788	104862261	83905097 (80.0%)	Epileptic_mice_53_2	EP	EP
ERR1779469	34267745	27505863	27312202	59459753	46530428 (78.3%)	Epileptic_mice_54	EP	EP
ERR1779470	37636145	26734152	26487559	58050653	44165653 (76.1%)	Epileptic_mice_55	EP	EP
ERR1779471	26576017	19349343	19110541	42052980	31989866 (76.1%)	Epileptic_mice_56	EP	EP
ERR1779472	1374670	826806	821014	1809811	1229291 (67.9%)	Epileptic_mice_57_1	EP	EP	Exclude from analysis due to Per Base Sequence Content Warm
ERR1779473	22069309	17458195	17265570	37628761	29379600 (78.1%)	Epileptic_mice_57_2	EP	EP	Exclude from analysis accroding to the note of dataset
ERR1779474	32661497	28677810	28366275	61550817	48607150 (79.0%)	Epileptic_mice_57_3	EP	EP
ERR1779475	3025455	1837618	1821778	4034638	2827308 (70.1%)	Epileptic_mice_58_1	EP	EP	Exclude from analysis due to Per Base Sequence Content Warm
ERR1779476	52924988	40015779	39534452	86101183	66798324 (77.6%)	Epileptic_mice_58_2	EP	EP
ERR1779477	68437651	51896421	51367535	112090762	85876451 (76.6%)	Epileptic_mice_59	EP	EP	Exclude from analysis due to Sequence Quality Fail
ERR1779478	44474946	37713279	37350054	80821937	64433075 (79.7%)	Epileptic_mice_6	EP	EP
ERR1779479	37318353	28470132	28063014	61257730	46613776 (76.1%)	Epileptic_mice_60	EP	EP	Exclude from analysis due to Sequence Quality Fail
ERR1779480	22928212	19331251	19192155	41986653	32867386 (78.3%)	Epileptic_mice_61	EP	EP
ERR1779481	53224856	43116164	42668788	92805093	72737307 (78.4%)	Epileptic_mice_62	EP	EP
ERR1779482	16670535	12272954	12173250	26798328	20539828 (76.6%)	Epileptic_mice_63_1	EP	EP	Exclude from analysis accroding to the note of dataset
ERR1779483	57429157	47889130	47481836	102537210	82042127 (80.0%)	Epileptic_mice_63_2	EP	EP
ERR1779484	18534087	13556785	13429587	29780964	22404112 (75.2%)	Epileptic_mice_64_1	EP	EP	Exclude from analysis accroding to the note of dataset
ERR1779485	63886220	51948260	51459412	111460993	88264909 (79.2%)	Epileptic_mice_64_2	EP	EP
ERR1779486	37683931	31008057	30730101	66812134	52873898 (79.1%)	Epileptic_mice_65	EP	EP
ERR1779487	27940696	22906153	22636126	49617875	38222327 (77.0%)	Epileptic_mice_66	EP	EP
ERR1779488	49151282	39725976	39335860	85273994	67554569 (79.2%)	Epileptic_mice_67	EP	EP
ERR1779489	54587195	44289421	43757298	94855564	75628904 (79.7%)	Epileptic_mice_68	EP	EP
ERR1779490	59532274	44647132	44181637	96260158	75240333 (78.2%)	Epileptic_mice_69	EP	EP
ERR1779491	56812705	42393009	41058667	89642689	70212343 (78.3%)	Epileptic_mice_7	EP	EP
ERR1779492	27329495	20693187	20312822	44674751	33921947 (75.9%)	Epileptic_mice_70	EP	EP
ERR1779493	43438133	36408990	36039516	78357330	61348841 (78.3%)	Epileptic_mice_71	EP	EP
ERR1779494	83059841	67030212	66633649	144947961	113272133 (78.1%)	Epileptic_mice_72	EP	EP
ERR1779495	47370640	37736177	37364100	82360127	63630307 (77.3%)	Epileptic_mice_73	EP	EP
ERR1779496	57129551	45668502	45334108	99340677	77702052 (78.2%)	Epileptic_mice_74	EP	EP
ERR1779497	54497689	41896403	41567550	90719704	71055973 (78.3%)	Epileptic_mice_75	EP	EP
ERR1779498	29989039	23666165	23516746	51716449	39772095 (76.9%)	Epileptic_mice_76	EP	EP
ERR1779499	44790375	34979087	34719813	75462537	59802954 (79.2%)	Epileptic_mice_77	EP	EP
ERR1779500	34356991	26576641	26340004	57760954	44949188 (77.8%)	Epileptic_mice_78	EP	EP
ERR1779501	10080546	8058699	7985529	17493212	13694482 (78.3%)	Epileptic_mice_79	EP	EP
ERR1779502	27944566	22018745	21740597	47628951	37263030 (78.2%)	Epileptic_mice_8	EP	EP
ERR1779503	38419788	27689442	27435944	59112385	48011013 (81.2%)	Epileptic_mice_80	EP	EP	Exclude from analysis according to PCA
ERR1779504	91321879	71272855	70667873	156422472	119850820 (76.6%)	Epileptic_mice_81	EP	EP
ERR1779505	56275893	45856907	45416466	99579118	76269843 (76.6%)	Epileptic_mice_82	EP	EP
ERR1779506	103428792	82608926	82067644	177760219	139411795 (78.4%)	Epileptic_mice_83	EP	EP	Exclude from analysis according to PCA
ERR1779507	20244222	17558009	17451963	38132430	29312318 (76.9%)	Epileptic_mice_84	EP	EP	Exclude from analysis according to PCA
ERR1779508	31039208	24934763	23627129	52788270	39287072 (74.4%)	Epileptic_mice_85	EP	EP	Exclude from analysis according to PCA
ERR1779509	40179656	34297898	33934862	74059654	58520369 (79.0%)	Epileptic_mice_86	EP	EP	Exclude from analysis according to PCA
ERR1779510	59862274	49652913	49088177	106881659	84626143 (79.2%)	Epileptic_mice_87	EP	EP
ERR1779511	30025501	25938131	25756361	56042243	44415811 (79.3%)	Epileptic_mice_88	EP	EP
ERR1779512	53583593	43085753	42792274	92907450	73959907 (79.6%)	Epileptic_mice_89	EP	EP
ERR1779513	69747700	56473404	55956602	121035218	96478580 (79.7%)	Epileptic_mice_9	EP	EP
ERR1779514	32058929	26149242	25843359	56589099	44062283 (77.9%)	Epileptic_mice_90	EP	EP
ERR1779515	27285532	22435071	22098876	48389159	37682028 (77.9%)	Epileptic_mice_91	EP	EP
ERR1779516	26407470	21576055	21286710	46497392	35934465 (77.3%)	Epileptic_mice_92	EP	EP
ERR1779517	27169605	21042733	20730330	45510466	35402609 (77.8%)	Epileptic_mice_93	EP	EP
ERR1779518	26996298	21077826	20751238	45474671	35166372 (77.3%)	Epileptic_mice_94	EP	EP
ERR1779519	61357738	46871339	46195409	100875398	79081260 (78.4%)	Epileptic_mice_95	EP	EP
ERR1779520	56968732	43751507	43173408	94386351	73564500 (77.9%)	Epileptic_mice_96	EP	EP
ERR1779521	17071112	14281143	14073205	30711168	23867462 (77.7%)	Epileptic_mice_97	EP	EP	Exclude from analysis due to Sequence Quality Fail
ERR1779522	101692117	78686101	77877090	168648411	133904540 (79.4%)	Epileptic_mice_98	EP	EP	Exclude from analysis due to Sequence Quality Fail
ERR1779523	37364458	31421618	31049511	67460943	53245982 (78.9%)	Epileptic_mice_99	EP	EP
SRR8512300	16890513	13500070	13319243	28724004	21910903 (76.3%)	4	rTg4510	rTg4510
SRR8512302	18459102	15131706	14937814	32228875	24046526 (74.6%)	8	rTg4510	rTg4510
SRR8512303	17878800	14673167	14501767	31274630	23536903 (75.3%)	2	Wild Type	rTg4510
SRR8512304	17607676	14141345	13815777	29623743	20481462 (69.1%)	2	rTg4510	rTg4510
SRR8512305	20101113	16628799	16362755	35265771	27370950 (77.6%)	6	Wild Type	rTg4510
SRR8512306	11833178	9278498	9148672	19791099	15363911 (77.6%)	6	rTg4510	rTg4510
SRR8512307	12210113	10109236	9925547	21398892	16840783 (78.7%)	8	Wild Type	rTg4510
SRR8512308	18698807	15195516	14992083	32278575	25165399 (78.0%)	8	rTg4510	rTg4510
SRR8512309	25577053	20954167	20714158	44348727	35386410 (79.8%)	2	Wild Type	rTg4510
SRR8512310	19261215	15950815	15739420	33867576	26165916 (77.3%)	2	rTg4510	rTg4510
SRR8512311	18374906	14746099	14512790	31436733	24174297 (76.9%)	4	Wild Type	rTg4510
SRR8512312	19921508	16210272	16022860	34546079	26492839 (76.7%)	4	rTg4510	rTg4510
SRR8512313	18765336	15735562	15539082	33314743	26298438 (78.9%)	2	rTg4510	rTg4510
SRR8512314	17920160	14729964	14502025	31250632	24281234 (77.7%)	4	Wild Type	rTg4510
SRR8512315	18424524	15120445	14896161	32026475	24845475 (77.6%)	4	rTg4510	rTg4510
SRR8512316	19493003	16106941	15859568	34146789	26470650 (77.5%)	6	Wild Type	rTg4510
SRR8512317	19405058	16135568	15961262	34396403	26278525 (76.4%)	6	rTg4510	rTg4510
SRR8512318	17662301	14460396	14260271	30729124	23311866 (75.9%)	8	Wild Type	rTg4510
SRR8512319	15550349	12921027	12799881	27585753	21197747 (76.8%)	8	rTg4510	rTg4510
SRR8512320	24910728	20125826	19828534	42813859	33568650 (78.4%)	4	Wild Type	rTg4510
SRR8512321	19159514	15220555	14962079	32254258	25250963 (78.3%)	4	rTg4510	rTg4510
SRR8512322	17731223	14533269	14315715	30847320	24137337 (78.2%)	6	Wild Type	rTg4510
SRR8512323	14169452	11062849	10877813	23675645	18524808 (78.2%)	6	rTg4510	rTg4510
SRR8512324	17535489	13977945	13716300	29644536	23140394 (78.1%)	8	Wild Type	rTg4510
SRR8512325	17855731	13963072	13702609	29604144	23269002 (78.6%)	2	Wild Type	rTg4510
SRR8512326	11094960	8976638	8800017	19123847	14580130 (76.2%)	2	rTg4510	rTg4510
SRR8512327	20233053	16766712	16513877	35555987	27358994 (76.9%)	6	Wild Type	rTg4510
SRR8512328	18188568	14782493	14600127	31392959	24525195 (78.1%)	6	rTg4510	rTg4510
SRR8512329	18264641	14815352	14614287	31446651	24685162 (78.5%)	8	Wild Type	rTg4510
SRR8512330	18262669	14662725	14423668	31096043	24063246 (77.4%)	8	rTg4510	rTg4510
SRR8512331	19366723	16024157	15791984	33863774	26282042 (77.6%)	2	Wild Type	rTg4510
SRR8512332	17697453	14704227	14543939	31238078	24509069 (78.5%)	2	rTg4510	rTg4510
SRR8512333	18394970	14629209	14347013	30940564	23187855 (74.9%)	4	Wild Type	rTg4510
SRR8512334	28294018	22167948	21955424	47062774	36726448 (78.0%)	4	rTg4510	rTg4510
SRR8512335	23442782	19644397	19403441	41716677	32034596 (76.8%)	2	Wild Type	rTg4510
SRR8512336	17072054	14137674	13944256	29923724	23504301 (78.5%)	2	rTg4510	rTg4510
SRR8512337	33027971	26089278	25807534	55238176	44167124 (80.0%)	4	Wild Type	rTg4510
SRR8512338	17733879	14601395	14394253	30994700	24455909 (78.9%)	4	rTg4510	rTg4510
SRR8512339	17344757	14002040	13759458	29671636	22817742 (76.9%)	6	Wild Type	rTg4510
SRR8512340	16874209	13784811	13611867	29366502	22749946 (77.5%)	6	rTg4510	rTg4510
SRR8512341	17986764	14924247	14716182	31680675	24621991 (77.7%)	8	Wild Type	rTg4510
SRR8512342	19524221	15530583	15381189	33166308	25718732 (77.5%)	8	rTg4510	rTg4510
SRR8512343	20798280	17079956	16874376	36287940	28606647 (78.8%)	4	Wild Type	rTg4510
SRR8512344	19391645	15899993	15692316	33738027	26321987 (78.0%)	4	rTg4510	rTg4510
SRR8512345	18274717	14896282	14663567	31549280	24373987 (77.3%)	6	Wild Type	rTg4510
SRR8512346	19501542	15896695	15648208	33610395	26351803 (78.4%)	6	rTg4510	rTg4510
SRR8512347	19932009	16500657	16309758	35005461	27130766 (77.5%)	8	Wild Type	rTg4510
SRR8512348	20735464	17136947	16915610	36431507	27954023 (76.7%)	8	rTg4510	rTg4510
SRR8512349	20823565	16635719	16413728	35300332	26954093 (76.4%)	2	Wild Type	rTg4510
SRR8512350	21410210	17583186	17386576	37299982	29557388 (79.2%)	2	rTg4510	rTg4510
SRR8512351	7418143	6044122	5904127	13052797	9897151 (75.8%)	6	Wild Type	J20
SRR8512352	11554989	9216899	9014523	19870547	15196446 (76.5%)	6	Wild Type	J20	Exclude from analysis accroding to the note of dataset
SRR8512353	7787725	6379364	6212212	13690065	10289395 (75.2%)	6	J20	J20
SRR8512354	5724068	4673304	4548281	10046829	7509435 (74.7%)	6	J20	J20	Exclude from analysis accroding to the note of dataset
SRR8512355	8686686	6947438	6737864	14918144	11314640 (75.8%)	8	Wild Type	J20
SRR8512356	11668183	9338605	9063044	20035988	15239114 (76.1%)	8	Wild Type	J20	Exclude from analysis accroding to the note of dataset
SRR8512357	8960761	7191656	6967962	15359137	11572037 (75.3%)	8	J20	J20
SRR8512358	5974707	4749716	4597540	10161568	7620486 (75.0%)	8	J20	J20	Exclude from analysis accroding to the note of dataset
SRR8512359	8393568	6750887	6572540	14471211	10883857 (75.2%)	10	Wild Type	J20
SRR8512360	12304633	9922146	9667812	21234278	15996903 (75.3%)	10	Wild Type	J20	Exclude from analysis accroding to the note of dataset
SRR8512361	11906133	9600616	9386138	20666172	15635473 (75.7%)	10	J20	J20
SRR8512362	8730992	7013451	6855094	15130410	11369668 (75.1%)	10	J20	J20	Exclude from analysis accroding to the note of dataset
SRR8512363	12602743	10378388	10211052	22311328	17109876 (76.7%)	12	Wild Type	J20
SRR8512364	8279334	6722621	6611256	14481446	11053893 (76.3%)	12	Wild Type	J20	Exclude from analysis accroding to the note of dataset
SRR8512365	11776551	9592255	9488201	20820878	15585378 (74.9%)	12	J20	J20
SRR8512366	8313845	6575940	6506210	14288137	10680020 (74.7%)	12	J20	J20	Exclude from analysis accroding to the note of dataset
SRR8512367	6988930	5512753	5349830	11784058	8934322 (75.8%)	8	Wild Type	J20
SRR8512368	9371809	7450589	7236338	15931784	12089829 (75.9%)	8	Wild Type	J20	Exclude from analysis accroding to the note of dataset
SRR8512369	11273867	8896602	8625914	19108147	14320213 (74.9%)	8	J20	J20
SRR8512370	7150855	5590702	5417902	12035415	8946605 (74.3%)	8	J20	J20	Exclude from analysis accroding to the note of dataset
SRR8512371	15033546	12683424	12438093	26967824	21435137 (79.5%)	12	Wild Type	J20
SRR8512372	10899523	9178722	8994796	19524309	15479149 (79.3%)	12	Wild Type	J20	Exclude from analysis accroding to the note of dataset
SRR8512373	12233037	10087835	9891327	21597524	16402742 (75.9%)	12	J20	J20
SRR8512374	7583056	6268086	6145889	13454929	10148777 (75.4%)	12	J20	J20	Exclude from analysis accroding to the note of dataset
SRR8512375	23993893	18190257	17966290	38992288	30054691 (77.1%)	6	Wild Type	J20
SRR8512376	24470296	18904691	18713867	40600943	30404321 (74.9%)	6	J20	J20
SRR8512377	22226446	15194371	14896880	32765357	25004922 (76.3%)	10	Wild Type	J20
SRR8512378	21826364	14747146	14435400	31900525	23946577 (75.1%)	10	J20	J20
SRR8512379	22335039	13753028	13477320	29522333	22347468 (75.7%)	12	Wild Type	J20
SRR8512380	22462737	15211118	14831995	32813312	24859437 (75.8%)	12	J20	J20
SRR8512381	22550157	16217964	15922782	34776101	26922625 (77.4%)	6	Wild Type	J20
SRR8512382	23040460	15783555	15439864	34114824	25632606 (75.1%)	6	J20	J20
SRR8512383	21388117	14692353	14443211	31833013	23986310 (75.4%)	8	Wild Type	J20
SRR8512384	27445819	20727699	20483719	44500643	34440220 (77.4%)	12	Wild Type	J20
SRR8512385	23658991	18543380	18345637	39629633	30925387 (78.0%)	12	J20	J20
SRR8512386	24093417	17838046	17546815	38412730	29496377 (76.8%)	6	Wild Type	J20
SRR8512387	23677785	17811319	17570706	38022791	29193221 (76.8%)	6	J20	J20
SRR8512388	27083171	20733060	20480095	44425639	34269369 (77.1%)	10	Wild Type	J20
SRR8512389	24041673	16937357	16681272	36676907	27950929 (76.2%)	6	Wild Type	J20
SRR8512390	23718055	17848069	17601420	38340065	29500704 (76.9%)	6	J20	J20
SRR8512391	16739040	11250597	10993394	24318913	18426576 (75.8%)	8	Wild Type	J20
SRR8512392	22973095	17010699	16586688	36644701	27374920 (74.7%)	8	J20	J20
SRR8512393	22211896	16006584	15481495	34527210	25308900 (73.3%)	10	Wild Type	J20
SRR8512394	27344533	21490395	21155377	46272564	35227379 (76.1%)	10	J20	J20
SRR8512395	22179643	15155940	14666807	32991076	23905487 (72.5%)	8	Wild Type	J20
SRR8512396	21391282	16154272	15831860	34944409	26340446 (75.4%)	8	J20	J20
SRR8512397	20472889	13370406	13041408	28956333	21565072 (74.5%)	10	Wild Type	J20
SRR8512398	19671184	14473556	14123542	31173834	23505830 (75.4%)	10	J20	J20
SRR8512399	22605973	17366691	17028529	37495221	28654366 (76.4%)	12	Wild Type	J20
SRR8512400	23209861	18518712	18244847	39833902	30477909 (76.5%)	12	J20	J20
SRR8512401	19693155	15133867	14824488	32494162	24720510 (76.1%)	6	Wild Type	J20
SRR8512402	25639924	19998040	19697573	43127433	32588100 (75.6%)	6	J20	J20
SRR8512403	26217899	20354509	20109359	44196233	33479997 (75.8%)	10	Wild Type	J20
SRR8512404	25150631	19663255	19458219	42792087	32406573 (75.7%)	10	J20	J20
SRR8512405	26020038	20519350	20193738	44324911	33867766 (76.4%)	12	Wild Type	J20
SRR8512406	23007318	18339996	18029229	39389338	30268370 (76.8%)	12	J20	J20
SRR8512407	21441611	16888904	16597171	36378173	27995670 (77.0%)	6	Wild Type	J20
SRR8512408	23997337	18553493	18296106	39960009	30449771 (76.2%)	6	J20	J20
SRR8512409	22123980	17024789	16655538	36420106	27950844 (76.7%)	8	Wild Type	J20
SRR8512410	22806326	17395918	17150306	37538018	28637741 (76.3%)	8	J20	J20
SRR8512411	23044714	18320110	18088935	39512961	30478670 (77.1%)	12	Wild Type	J20
SRR8512412	23846287	18707525	18439602	40430788	30562595 (75.6%)	12	J20	J20
SRR8512413	9693792	7867566	7714307	16939351	12931474 (76.3%)	8	Wild Type	J20
SRR8512414	13060895	10602276	10397231	22802547	17454946 (76.5%)	8	Wild Type	J20	Exclude from analysis accroding to the note of dataset
SRR8512415	22919989	16971790	16695170	36442692	28453417 (78.1%)	8	J20	J20
SRR8512416	9568149	7857855	7688656	16789755	12832283 (76.4%)	10	Wild Type	J20
SRR8512417	11426886	9492541	9285868	20289511	15497034 (76.4%)	10	Wild Type	J20	Exclude from analysis accroding to the note of dataset
SRR8512418	12472246	10271066	10041639	21906192	16607995 (75.8%)	10	J20	J20
SRR8512419	8105375	6496190	6347204	13876586	10462012 (75.4%)	10	J20	J20	Exclude from analysis accroding to the note of dataset
SRR8512420	24096007	17021581	16803930	36951152	27935457 (75.6%)	8	J20	J20
SRR8512421	24318414	18450230	18142743	39458569	30768015 (78.0%)	8	Wild Type	J20
SRR8512422	7620692	5434174	5301776	11781679	8625005 (73.2%)	10	Wild Type	J20
SRR8512423	11175814	8155851	7953899	17610468	12822596 (72.8%)	10	Wild Type	J20	Exclude from analysis accroding to the note of dataset
SRR8512424	8872513	6982763	6786292	14960742	11255624 (75.2%)	10	J20	J20
SRR8512425	6529291	5007098	4867144	10742273	8064797 (75.1%)	10	J20	J20	Exclude from analysis accroding to the note of dataset
SRR8512426	7714428	6113605	5964296	13178736	9884711 (75.0%)	12	Wild Type	J20
SRR8512427	11657206	9242641	9022645	19887212	15012660 (75.5%)	12	Wild Type	J20	Exclude from analysis accroding to the note of dataset
SRR8512428	12429647	10006910	9812387	21609846	16222566 (75.1%)	12	J20	J20
SRR8512429	9136514	7346559	7201003	15888153	11852682 (74.6%)	12	J20	J20	Exclude from analysis accroding to the note of dataset
SRR8512430	12408365	10354534	10223637	22283439	17073196 (76.6%)	6	Wild Type	J20
SRR8512431	9227607	7658312	7560301	16497203	12611111 (76.4%)	6	Wild Type	J20	Exclude from analysis accroding to the note of dataset
SRR8512432	13783710	11082003	10920928	24023138	17934078 (74.7%)	6	J20	J20
SRR8512433	9054404	7342182	7231550	15968044	11837449 (74.1%)	6	J20	J20	Exclude from analysis accroding to the note of dataset
SRR8512434	16349176	13046730	12781258	27919739	20854922 (74.7%)	2	Wild Type	rTg4510
SRR8512435	17956391	14101234	13883845	29973651	23541393 (78.5%)	2	rTg4510	rTg4510
SRR8512436	15974219	12555386	12383256	26714440	20739983 (77.6%)	4	Wild Type	rTg4510
SRR8512437	16291881	12955248	12727190	27497674	21363478 (77.7%)	4	rTg4510	rTg4510
SRR8512438	17357048	14011641	13787158	29750268	22461205 (75.5%)	6	Wild Type	rTg4510
SRR8512439	19037364	15061838	14612964	31601508	24287996 (76.9%)	8	Wild Type	rTg4510
SRR8512440	20080185	16141624	15955751	34494215	25844032 (74.9%)	8	rTg4510	rTg4510
SRR8512441	19795246	16341862	16156355	34845028	27144433 (77.9%)	4	Wild Type	rTg4510
SRR8512301	18111294	14375760	14128999	30599934	23609132 (77.2%)	8	Wild Type	rTg4510
